# Dual-inactivation of Regnase-1 and SOCS1 rewires exhausted CD8^+^ T cell fate to enhance anti-tumor functionality

**DOI:** 10.64898/2026.01.21.700812

**Authors:** Isabelle Le Mercier, David Monteiro, Katarina Halpin-Veszeleiova, Karrie Wong, Anne Dodson, Gustavo J. Martinez, Dominick Matos, Bashar Hamza, Ashish Yeri, Seamus McKenney, Sharon Lin, Nicole Protheroe, Alex Smashnov, Paul Dunbar, Mitali Ghose, Conor Calnan, Hugh Gannon, Somya Jain, Frank Thompson, Sophie Capobianco, Glenn J. Hanna, Eric Fagerberg, Sol Shenker, Sean Keegan, Gregory Kryukov, Jason Merkin, Ribhu Nayar, Caroline Bullock, Chris Wrocklage, Louise Cadzow, Frank Stegmeier, Marie-Andrée Forget, Chantale Bernatchez, John Gagnon, Fiona McHugh, Dipen Sangurdekar, Michael Schlabach, Micah J. Benson

## Abstract

The solid tumor microenvironment inhibits the functionality of tumor infiltrating T cells recognizing cognate tumor antigen, driving their differentiation towards terminal exhaustion. Interventions are sought to enhance the anti-tumor functionality of tumor-reactive T cells for clinical benefit. The functional genome regulating CD8^+^ T cell function against solid tumors was mapped by performing genome-wide, focused, and combination *in vivo* CRISPR/Cas9 screens using OT1 and PMEL TCR transgenic T cells in B16-OVA, MC38-gp100 and EG7-OVA syngeneic tumor models. The ability of the top single hits and combinations, which include Regnase-1 and SOCS1, to enhance CD8^+^ T cell anti-tumor function was evaluated in the OT1/B16-OVA model with large and established tumors, the disseminated PMEL/B16F10 tumor model, and in a novel murine TIL syngeneic model. The impact of Regnase-1 and SOCS1 single and dual-inactivation on the differentiation of exhausted CD8^+^ T cell subsets and on long-term persistent memory following tumor clearance was evaluated in OT1 CD8^+^ T cells in the B16-OVA model. The impact of single and dual-inactivation of Regnase-1 and SOCS1 on the anti-tumor function of experimental human T cell therapeutics was characterized in CRISPR/Cas9-engineered human TIL derived in vitro and in mesothelin-targeting CAR-Ts in vivo. NF-κB and cytokine signaling were identified as the top pathways regulating CD8^+^ T cell anti-tumor function, with Regnase-1 and Suppressor of Cytokine Signaling 1 (SOCS1) the top single and combination edits regulating the accumulation of tumor-specific TCR transgenic CD8^+^ T cells in syngeneic tumor models. Dual-inactivation of Regnase-1 and SOCS1 cooperated through non-redundant mechanisms to strongly expand intermediate (Tex^int^) and effector (Tex^eff^) exhausted CD8^+^ T cells within lymphoid tissues and tumor, with CD8^+^ T cells rewired to display an enhanced effector state and suppressed expression of TOX. Dual-edited persistent T effector memory cells (T_em_) were formed following tumor clearance. Lastly, Regnase-1 and SOCS1 inactivation enhanced human Tumor Infiltrating Lymphocyte (TIL) and chimeric antigen receptor T cells (CAR-T) therapy functionality. Collectively, this study systematically mapped pathways regulating CD8^+^ T cell anti-tumor functionality, with Regnase-1 and SOCS1 dual-inactivation found to maximize anti-tumor function through non-redundant mechanisms.
