## Supplementary Tables 8-10 for "Dual-inactivation of Regnase-1 and SOCS1 rewires exhausted CD8^+^ T cell fate to enhance anti-tumor functionality"

### Sheet: S8_socs_inactivation_genes
Socs1 inactivation gene set
Actg1
Coro1a
Vim
Arhgdib
Cfl1
Rbm3
Selplg
Tle5
Plac8
Cnn2
AW112010
Sh3bgrl3
Pkm
ENSMUSG00000095742
Gimap4
Glrx
Fth1
Ubc
Ifngr1
Cdk8
Prdx6
Park7
Crem
Pcbp1
Ier5l
Raly
Atp5pb
Cotl1
Klrh1
Vps37b
Gramd3
Sla2
Gzmb
Tubb4b
Abcb9
Fgl2
Hmgn2
Pdcd1
Gnb2
Ctla4
Hmgb1
D16Ertd472e
Stmn1
Il12rb2
Irf1
Hilpda
Tbx21
Hmgb2
Selenoh
Serpina3g
Cebpb
Gstp1
Nab1
Ly6a
Ctsd
Cd7
Chst12
Ccnb2
Vdac2
Zyx
Lgals3bp
Fasl

### Sheet: S9_regn_inactivation_genes
Regnase-1 inactivation gene set
Icos
Irak3
Prickle1
Batf
Pdzk1ip1
Dlgap1
Plac8
Emb
Ostf1
Cmss1
Ctla2a
Pecam1
Pde3b
Ifngr1
Ern1
Ncoa2
AW112010
Epas1
Serp1
Itgb3
Rnf125
Gldc
Tent5a
Tek
Prex1
Cd226
Pde8a
Cxcr6
Hivep2
Npc2
Sipa1l1
Sqstm1
Pou2f2
Tmem154
Rora
Ppic
Kit
Laptm5
Mt1
Camk4
Zhx2
Cystm1
Glrx
Dhx40
Egr1
Ube2b
Lef1
Srgn
Ubc
Skil
Pik3cd
Gphn
Furin
Igtp
Trerf1
Themis
Rab8b
Sytl2
Ctla4
Ssh2
Tiparp
Arhgap26
Crem
St6gal1
Mt2
Il13
Siah2
Hexb
Eif2ak3
Got1
Vps37b
Fut8
Neat1
Fam110a
Runx2
Cd2
Ntng2
Gng2
Dleu2
Ctla2b
Rrad
Nmrk1
Ttc39c
Pde2a
Camk1d
Spock2
Cd53
Gimap4
Stk17b
Ski
Snx9
D16Ertd472e
Rhoq
Tpst2
Lncpint
Cyth4
Camk2n1
Rab43
Sntb2
Nabp1
Vps54
Tnfrsf13b
AU020206
Lmna
Glcci1
Gprin3
Ppp1r10
Nek7
Gzmb
Samhd1
Maf
Peli1
Tgif1
Cytip
Galnt10
Spata6
Nr3c1
Slco3a1
Bcl3
Pcf11
Gpr171
Cxcr4
Plcl1
Neurl3
Smad7

### Sheet: S10_dual_inactivation_genes
Regnase-1 inactivation gene set
Icos
Irak3
Prickle1
Batf
Pdzk1ip1
Dlgap1
Plac8
Emb
Ostf1
Cmss1
Ctla2a
Pecam1
Pde3b
Ifngr1
Ern1
Ncoa2
AW112010
Epas1
Serp1
Itgb3
Rnf125
Gldc
Tent5a
Tek
Prex1
Cd226
Pde8a
Cxcr6
Hivep2
Npc2
Sipa1l1
Sqstm1
Pou2f2
Tmem154
Rora
Ppic
Kit
Laptm5
Mt1
Camk4
Zhx2
Cystm1
Glrx
Dhx40
Egr1
Ube2b
Lef1
Srgn
Ubc
Skil
Pik3cd
Gphn
Furin
Igtp
Trerf1
Themis
Rab8b
Sytl2
Ctla4
Ssh2
Tiparp
Arhgap26
Crem
St6gal1
Mt2
Il13
Siah2
Hexb
Eif2ak3
Got1
Vps37b
Fut8
Neat1
Fam110a
Runx2
Cd2
Ntng2
Gng2
Dleu2
Ctla2b
Rrad
Nmrk1
Ttc39c
Pde2a
Camk1d
Spock2
Cd53
Gimap4
Stk17b
Ski
Snx9
D16Ertd472e
Rhoq
Tpst2
Lncpint
Cyth4
Camk2n1
Rab43
Sntb2
Nabp1
Vps54
Tnfrsf13b
AU020206
Lmna
Glcci1
Gprin3
Ppp1r10
Nek7
Gzmb
Samhd1
Maf
Peli1
Tgif1
Cytip
Galnt10
Spata6
Nr3c1
Slco3a1
Bcl3
Pcf11
Gpr171
Cxcr4
Plcl1
Neurl3
Smad7
