## Supplementary Table 11 for "Dual-inactivation of Regnase-1 and SOCS1 rewires exhausted CD8^+^ T cell fate to enhance anti-tumor functionality"

### Sheet: Sheet1
Donor Table for Figure 6: Cytotoxicity, IFNg production, Serial Restimulation Assay
Donor	Indication	Sex	Pre-treatment
KSQD043	NSCLC	Male	Naïve
KSQD046	NSCLC	Female	Naïve
KSQD068	Melanoma	Female	Ipilimumab + Nivolumab x1; Encorafenib + Binimetinib
KSQD069	Melanoma	Female	Pembrolizumab x1
KSQD072*	Melanoma	Male	Ipilimumab + Nivolumab x4; Nivolumab x9
KSQD078	HNSCC	Male	Naïve
KSQD079	NSCLC	Male	carboplatin/pemetrexed/nivolumab x3
*Donor used for serial restim assay in Figure 6C
